# SpacGPA: annotating spatial transcriptomes through *de novo* interpretable gene programs

**DOI:** 10.1101/2025.10.01.679918

**Authors:** Yupu Xu, Lirui Chen, Shisong Ma

## Abstract

Spatial transcriptomes, especially those from high-density platforms (e.g., Visium HD, Stereo-seq, Xenium Prime 5K), enable detailed tissue mapping but remain challenging to annotate for spatial domains and spatially variable genes (SVGs). Most existing methods depend on companion single-cell datasets and are sensitive to cell segmentation. We present SpacGPA, a segmentation-free, single-cell-independent framework that identifies *de novo* interpretable gene programs—co-expressed gene modules capturing key biological processes—from spatial transcriptomes. Leveraging GPU-acceleration and block-matrix operations, SpacGPA efficiently detects gene programs based on a graphical Gaussian model in ultra-large datasets. These programs exhibit domain-specific spatial expression patterns and cell type-specific expression in independent single-cell datasets, serving as robust markers for spatial domains. Applied to four mouse and human spatial datasets, SpacGPA identified 58-109 gene programs per dataset, revealing refined tissue structures. Hub genes within these programs correlate with canonical cell type markers and SVGs, enabling systematic SVG identification. The programs are also functionally enriched and transferable across datasets and platforms. Built on AnnData, SpacGPA provides a scalable, low-hardware solution for high-resolution annotation of tissue organization and gene regulation.
