## Supplementary material for "SpacGPA: annotating spatial transcriptomes through *de novo* interpretable gene programs": Table S6

### Sheet: Table S6
Table S6: Sources and accession numbers of public datasets used in this study.
Dataset	Size Cells (or Spots) × Genes	Sequencing technology	Source	Accessible link
mouse small intestine	91,033 × 19,059	Visium HD	10x Genomics	https://www.10xgenomics.com/datasets/visium-hd-cytassist-gene-expression-libraries-of-mouse-intestine
Zwick-2024	19,847 × 17,044	10x Genomics Chromium	Zwick et al., 2024	GSE201859
Xu-2019	58,067 × 19,221	10x Genomics Chromium	Xu et al., 2019	GSE124880
MOSTA	121,767 × 28,204	Stereo-seq	Chen et al., 2022	https://db.cngb.org/stomics/mosta/
mouse pup	1,298,870 × 5,010	Xenium Prime 5K	10x Genomics	https://www.10xgenomics.com/datasets/xenium-prime-ffpe-neonatal-mouse
Mouse Brain Multi_train1	2,310 × 19,465	Visium	10x Genomics	https://www.10xgenomics.com/datasets/mouse-brain-coronal-section-1-ffpe-2-standard
Mouse Brain Multi_train2	2,235 × 19,465	Visium	10x Genomics	https://www.10xgenomics.com/datasets/mouse-brain-coronal-section-2-ffpe-2-standard
Mouse Brain Multi_train3	4,298 × 19,465	Visium	10x Genomics	https://www.10xgenomics.com/datasets/fresh-frozen-visium-on-cytassist-mouse-brain-probe-based-whole-transcriptome-profiling-2-standard
Mouse Brain Multi_train4	2,264 × 19,465	Visium	10x Genomics	https://www.10xgenomics.com/datasets/adult-mouse-brain-ffpe-1-standard-1-3-0
Mouse Brain Multi_train5	2,797 × 32,285	Visium	10x Genomics	https://www.10xgenomics.com/datasets/adult-mouse-brain-coronal-section-visium-ff-1-standard
Mouse Brain Multi_train6	2,702 × 32,285	Visium	10x Genomics	https://www.10xgenomics.com/datasets/mouse-brain-section-coronal-1-standard-1-0-0
Mouse Brain HD	109,149 × 19,059	Visium HD	10x Genomics	https://www.10xgenomics.com/datasets/visium-hd-cytassist-gene-expression-mouse-brain-fixed-frozen
Mouse Brain Sc	73,347 × 45,768	SMART-Seq	Yao et al., 2021	https://portal.brain-map.org/atlases-and-data/rnaseq
Mouse Brain 5K	63,173 × 5,006	Xenium Prime 5K	10x Genomics	https://www.10xgenomics.com/datasets/xenium-prime-fresh-frozen-mouse-brain
NSCLC	278,328 × 5001	Xenium Prime 5K	10x Genomics	https://www.10xgenomics.com/datasets/xenium-human-lung-cancer-post-xenium-technote
